# Root-zone modelling frameworks identify this managed ecological interface as a predictor of pine seedling quality

**DOI:** 10.64898/2026.05.04.722574

**Authors:** Jamil Chowdhury, Nathan Milne, Melanie Wade, Bronwyn Thuaux, Phil Green, Ian Last, John Senior, Angus J. Carnegie, Ian C Anderson, Tarryn Turnbull, Krista L. Plett, Jonathan M Plett

## Abstract

Containerised forest nurseries increasingly supply planting stock for reforestation and plantation establishment, yet root-zone mycobiome assembly and functional importance during nursery production remain poorly integrated into assessments of seedling quality. We used operational radiata pine nursery production to test whether substrate amendment, crop-protection regime and fertigation intensity were associated with coordinated shifts in seedling performance and the root-associated mycobiome. Seedling height, root-collar diameter, root dry weight and mycorrhizal colonisation were integrated into a Composite Performance Index, and fungal communities were profiled using ITS2 sequencing, functional-guild annotation, variance partitioning and treatment-aware machine-learning models. Granular thiophanate-methyl/etridiazole was associated with the strongest improvement in composite seedling performance, whereas biochar shifted fungal community structure without improving growth, and reduced fertigation maintained seedling performance under the conditions tested. Across treatments, the root mycobiome retained a stable ectomycorrhizal-dominated backbone, but management and performance classes were associated with shifts among dominant ECM genera and lower-abundance saprotrophic, endophytic, mycoparasitic and pathogen-associated guilds. Mycobiome principal components explained additional variation in seedling performance beyond management treatments alone, and mycobiome-based classifiers separated high- and low-performing trays more effectively than management-only models. These findings position the containerised nursery plug as a managed ecological interface linking production inputs and root fungal community structure to seedling quality.
