## Supplementary material for "Root-zone modelling frameworks identify this managed ecological interface as a predictor of pine seedling quality": table S1 to S10

### Sheet: Table S1
Factorial Fixed-Effects & Mixed-effects ANOVA (Type III)
				Fixed_TypeIII ANOVA						Mixed typeIII ANOVA
	Variable	Effect	df	F-stat	p-value	η²G	η²p	Cohen's_f		F-stat	p-value	η²p	Cohen's_f
	Plant height (mm)	SA	2	10.732	<0.001	0.012	0.0119479	0.109965		19.2149	<0.001	0.0213798	0.147807
		CP	3	7.546	<0.001	0.013	0.0125932	0.112933		0.188524	0.902656	0.0341453	0.188022
		FR	1	1.951	0.163	0.001	0.00109795	0.0331535		0.051382	0.823547	0.00320148	0.0566724
		SA:CP	6	0.648	0.692	0.002	0.00218564	0.046802		1.38784	0.215797	0.00471152	0.0688028
		SA:FR	2	2.287	0.102	0.003	0.00257028	0.0507632		4.55276	0.0106626	0.00514971	0.071947
		CP:FR	3	48.115	<0.001	0.075	0.0752053	0.285169		0.856878	0.483375	0.138439	0.400853
		SA:CP:FR	6	1.762	0.103	0.006	0.00592079	0.0771755		3.43731	0.00223003	0.0115885	0.108279
	Collar diameter (mm)	SA	2	42.855	<0.001	0.046	0.0461374	0.21993		51.9033	<0.001	0.0558108	0.243125
		CP	3	6.361	<0.001	0.011	0.0106544	0.103775		0.207855	0.889463	0.0375235	0.19745
		FR	1	1.114	0.291	0.000628	0.000628273	0.0250733		0.0250923	0.87612	0.00156638	0.0396086
		SA:CP	6	0.432	0.858	0.001	0.00146062	0.038246		0.484019	0.82067	0.00165094	0.0406653
		SA:FR	2	2.286	0.102	0.003	0.0025735	0.050795		3.90846	0.0202461	0.00443141	0.0667168
		CP:FR	3	37.056	<0.001	0.059	0.0590324	0.250471		1.40774	0.277022	0.208888	0.513852
		SA:CP:FR	6	2.013	0.061	0.007	0.00676988	0.0825592		2.26846	0.0347782	0.00769065	0.0880356
	Root weight (g)	SA	2	14.087	<0.001	0.223	0.223295	0.536181		14.1028	<0.001	0.249273	0.576231
		CP	3	1.231	0.303	0.036	0.0363152	0.194123		1.17918	0.349939	0.186635	0.47902
		FR	1	4.287	0.041	0.042	0.0419115	0.209153		4.10737	0.0603057	0.209907	0.515436
		SA:CP	6	0.882	0.511	0.051	0.0512334	0.232379		0.880917	0.512578	0.0586128	0.249524
		SA:FR	2	2.024	0.138	0.04	0.0396676	0.203239		2.01669	0.139418	0.0453296	0.217904
		CP:FR	3	1.287	0.283	0.038	0.0379046	0.198489		1.24462	0.32767	0.194973	0.492132
		SA:CP:FR	6	0.691	0.657	0.041	0.040589	0.205685		0.688074	0.659756	0.0463769	0.220527
	Plug integrity	SA	2	1.118	0.327	0.001	0.00125813	0.0354925		1.08754	0.337271	0.00123366	0.0351452
		CP	3	1.746	0.156	0.003	0.0029423	0.054323		0.680732	0.576644	0.113712	0.358191
		FR	1	1.647	0.199	0.000927	0.000927027	0.0304612		0.618185	0.443272	0.0373888	0.197081
		SA:CP	6	0.909	0.487	0.003	0.00306326	0.0554317		0.927092	0.474224	0.00314896	0.0562041
		SA:FR	2	0.141	0.868	<0.001	0.000158848	0.0126045		0.164586	0.848258	0.000186895	0.0136722
		CP:FR	3	0.849	0.467	0.001	0.00143287	0.0378805		0.33422	0.800778	0.0592591	0.250982
		SA:CP:FR	6	0.465	0.834	0.002	0.00156936	0.0396463		0.457906	0.839696	0.00155781	0.0394998
	Myco score	SA	2	0.563	0.57	0.000634	0.000634321	0.0251937		0.469645	0.625303	0.000533866	0.0231117
		CP	3	2.221	0.084	0.004	0.00374186	0.0612856		0.179879	0.908481	0.0326604	0.183747
		FR	1	0.000135	0.991	<0.001	7.60992e-08	0.000275861		3.10168e-05	0.995625	1.94067e-06	0.00139308
		SA:CP	6	1.052	0.389	0.004	0.00354545	0.0596495		1.2202	0.292756	0.00414614	0.0645244
		SA:FR	2	0.221	0.802	<0.001	0.000249092	0.0157846		0.203733	0.8157	0.000231662	0.0152222
		CP:FR	3	3.93	<0.001	0.007	0.00660212	0.081523		0.427753	0.735855	0.0743215	0.283353
		SA:CP:FR	6	0.77	0.594	0.003	0.00259752	0.0510322		0.907571	0.488349	0.00308713	0.0556479
	η²G =Generalized eta squared-- Ranges from 0 to 1; higher means the term explains more variance relative to total variance.
	F-stat = Higher F means the term explains much more variance than expected by chance.
	η²p = Common thresholds: small ≈ .01, medium ≈ .06, large ≈ .14.
	Cohen's_f = Small ≈ 0.10, medium ≈ 0.25, large ≈ 0.40.

### Sheet: Table S2
Main effect substrate amendment (SA)
Variable	Term	Level	Control	treat_mean	control_mean	percent_change	estimate	SE	df	t.ratio	p.value_raw	p.value_adj
Plant height (mm)	substrate amendment	SA-GF	SA-0	284.817	277.592	2.60291	7.22545	1.90038	1152.51	3.8021	0.000150989	0.000301979
Plant height (mm)	substrate amendment	SA-BC	SA-0	281.026	277.592	1.23735	3.43479	1.78195	1191.64	1.92755	0.0541488	0.0541488
Plug integrity	substrate amendment	SA-GF	SA-0	5.93844	5.91017	0.478268	0.0282664	0.0231055	1188.25	1.22337	0.221434	0.442868
Plug integrity	substrate amendment	SA-BC	SA-0	5.90625	5.91017	-0.0663178	-0.00391949	0.0226742	1190.17	-0.172862	0.86279	0.86279
Collar diameter (mm)	substrate amendment	SA-GF	SA-0	5.70067	5.45593	4.4857	0.244737	0.0340699	1136.64	7.18338	1.2275e-12	2.455e-12
Collar diameter (mm)	substrate amendment	SA-BC	SA-0	5.41118	5.45593	-0.820171	-0.044748	0.0384137	1194.12	-1.1649	0.244294	0.244294
Myco score	substrate amendment	SA-GF	SA-0	5.79667	5.7661	0.53008	0.030565	0.0372864	1182.69	0.819735	0.412532	0.825064
Myco score	substrate amendment	SA-BC	SA-0	5.7648	5.7661	-0.0225293	-0.00129906	0.0385672	1195.98	-0.0336831	0.973135	0.973135
Root weight (g)	substrate amendment	SA-GF	SA-0	2.95044	2.35778	25.1366	0.592665	0.119952	74.8372	4.94086	4.61528e-06	9.23056e-06
Root weight (g)	substrate amendment	SA-BC	SA-0	2.46908	2.35778	4.72047	0.111298	0.1018	83.5252	1.09331	0.277403	0.277403
SA-0 = no sustrate amendment
SA-GF = substrate amendment with granular fungicide A
SA-BC = substrate amendment with Biochar
Main effect - Crop Protection Program (CP)
Variable	Term	Level	Control	treat_mean	control_mean	percent_change	estimate	SE	df	t.ratio	p.value_raw	p.value_adj
Plant height (mm)	crop protection program	CP-Nil	CP-Std	277.828	285.224	-2.59321	-7.39647	2.21724	866.826	-3.33589	0.000886409	0.00177282
Plant height (mm)	crop protection program	CP-FunA	CP-Std	283.852	285.224	-0.481066	-1.37212	2.37016	896.293	-0.578915	0.562792	0.562792
Plant height (mm)	crop protection program	CP-Trich	CP-Std	277.779	285.224	-2.61022	-7.44497	2.15835	848.849	-3.44937	0.000589576	0.00176873
Plug integrity	crop protection program	CP-Nil	CP-Std	5.92617	5.88117	0.7653	0.0450086	0.0288305	857.471	1.56114	0.118859	0.192583
Plug integrity	crop protection program	CP-FunA	CP-Std	5.93598	5.88117	0.932067	0.0548164	0.0266086	766.501	2.0601	0.0397262	0.119179
Plug integrity	crop protection program	CP-Trich	CP-Std	5.92936	5.88117	0.819462	0.0481939	0.0289467	864.193	1.66492	0.0962915	0.192583
Collar diameter (mm)	crop protection program	CP-Nil	CP-Std	5.66667	5.48081	3.39099	0.185854	0.0403724	885.921	4.6035	4.76154e-06	1.42846e-05
Collar diameter (mm)	crop protection program	CP-FunA	CP-Std	5.48344	5.48081	0.0480051	0.00263107	0.042008	893.46	0.0626325	0.950073	1
Collar diameter (mm)	crop protection program	CP-Trich	CP-Std	5.45916	5.48081	-0.395042	-0.0216515	0.0428921	890.361	-0.50479	0.613831	1
Myco score	crop protection program	CP-Nil	CP-Std	5.78523	5.71076	1.30407	0.0744726	0.047524	861.029	1.56705	0.11747	0.128979
Myco score	crop protection program	CP-FunA	CP-Std	5.80973	5.71076	1.73308	0.0989722	0.0454194	819.947	2.17907	0.0296102	0.0888305
Myco score	crop protection program	CP-Trich	CP-Std	5.79691	5.71076	1.50851	0.0861472	0.046536	846.547	1.85119	0.0644896	0.128979
Root weight (g)	crop protection program	CP-Nil	CP-Std	2.65134	2.41382	9.83995	0.237519	0.148853	67.8694	1.59566	0.11521	0.268009
Root weight (g)	crop protection program	CP-FunA	CP-Std	2.66028	2.41382	10.2101	0.246454	0.142959	66.8824	1.72395	0.0893365	0.268009
Root weight (g)	crop protection program	CP-Trich	CP-Std	2.65813	2.41382	10.1209	0.244301	0.158396	62.8472	1.54235	0.12801	0.268009
CP-Nil = no fungicide
CP-FunA = Fungicide A
CP-Trich = Trichoderma
CP-Std = Standard fungicide regime
Main effect - Fertigation (FR)
Variable	Term	Level	Control	treat_mean	control_mean	percent_change	estimate	SE	df	t.ratio	p.value_raw	p.value_adj
Plant height (mm)	Fertigation	FR-75	FR-100	279.661	282.683	-1.06901	-3.02191	1.54345	1793.44	-1.95789	0.0503972	0.0503972
Plug integrity	Fertigation	FR-75	FR-100	5.90698	5.92969	-0.383001	-0.0227108	0.0185562	1721.29	-1.22389	0.221161	0.221161
Collar diameter (mm)	Fertigation	FR-75	FR-100	5.54817	5.49608	0.947805	0.0520921	0.0299613	1792.08	1.73865	0.0822688	0.0822688
Myco score	Fertigation	FR-75	FR-100	5.77409	5.77765	-0.0617422	-0.00356725	0.0308564	1795.97	-0.115608	0.907976	0.907976
Root weight (g)	Fertigation	FR-75	FR-100	2.67765	2.51097	6.63817	0.166682	0.105449	135.954	1.58069	0.116272	0.116272
FR-100 = Fertigation with 100% routine dose
FR-75 = Fertigation with 75% routine dose
Three way interaction effect- SA X CP X FR
Variable	Substrate amendment	Crop Protection Program	Fertigation	Control_Substrate amendment	Control_Crop Protection Program	Control_ Fertigation	treat_mean	control_mean	percent_change	estimate	SE	df	t.ratio	p.value_raw	p.value_adj
Plant height (mm)	SA-0	CP-Std	FR-75	Nil	STD_regime	100RD	272.368	293.958	-7.34455	-21.5899	4.56654	135.795	-4.72785	5.60758e-06	0.000106544
Plant height (mm)	SA-0	CP-Nil	FR-100	Nil	STD_regime	100RD	259.979	293.958	-11.5592	-33.9792	4.54025	117.591	-7.48398	1.43628e-11	3.30344e-10
Plant height (mm)	SA-0	CP-Nil	FR-75	Nil	STD_regime	100RD	279.847	293.958	-4.80047	-14.1114	4.74118	152.831	-2.97634	0.00339242	0.040709
Plant height (mm)	SA-0	CP-FunA	FR-100	Nil	STD_regime	100RD	285.395	293.958	-2.9132	-8.5636	4.95556	144.928	-1.72808	0.0861039	0.602727
Plant height (mm)	SA-0	CP-FunA	FR-75	Nil	STD_regime	100RD	273.819	293.958	-6.85093	-20.1389	4.94634	141.447	-4.07147	7.74097e-05	0.00123856
Plant height (mm)	SA-0	CP-Trich	FR-100	Nil	STD_regime	100RD	270.054	293.958	-8.13196	-23.9046	4.14622	114.962	-5.76539	6.96957e-08	1.46361e-06
Plant height (mm)	SA-0	CP-Trich	FR-75	Nil	STD_regime	100RD	281.636	293.958	-4.19174	-12.322	6.387	99.7268	-1.92923	0.0565451	0.508906
Plant height (mm)	SA-GF	CP-Std	FR-100	Nil	STD_regime	100RD	300.26	293.958	2.14364	6.30141	6.30467	133.948	0.999482	0.319363	1
Plant height (mm)	SA-GF	CP-Std	FR-75	Nil	STD_regime	100RD	278.356	293.958	-5.30761	-15.6022	5.07781	142.967	-3.07262	0.00254133	0.0330373
Plant height (mm)	SA-GF	CP-Nil	FR-100	Nil	STD_regime	100RD	280.417	293.958	-4.60666	-13.5417	5.22184	110.777	-2.59328	0.0107899	0.118689
Plant height (mm)	SA-GF	CP-Nil	FR-75	Nil	STD_regime	100RD	284.479	293.958	-3.22466	-9.47917	5.13062	163.09	-1.84757	0.0664761	0.531809
Plant height (mm)	SA-GF	CP-FunA	FR-100	Nil	STD_regime	100RD	302.192	293.958	2.80089	8.23345	6.05291	132.365	1.36025	0.176064	1
Plant height (mm)	SA-GF	CP-FunA	FR-75	Nil	STD_regime	100RD	271.402	293.958	-7.67316	-22.5559	4.96977	149.892	-4.53862	1.1541e-05	0.000196197
Plant height (mm)	SA-GF	CP-Trich	FR-100	Nil	STD_regime	100RD	273.495	293.958	-6.96125	-20.4632	4.43238	137.213	-4.61675	8.86616e-06	0.000159591
Plant height (mm)	SA-GF	CP-Trich	FR-75	Nil	STD_regime	100RD	295.51	293.958	0.527922	1.55187	5.69879	102.561	0.272316	0.785927	1
Plant height (mm)	SA-BC	CP-Std	FR-100	Nil	STD_regime	100RD	291.645	293.958	-0.787049	-2.3136	5.95169	138.123	-0.388729	0.698075	1
Plant height (mm)	SA-BC	CP-Std	FR-75	Nil	STD_regime	100RD	274.167	293.958	-6.73281	-19.7917	4.87715	140.785	-4.05804	8.16817e-05	0.00123856
Plant height (mm)	SA-BC	CP-Nil	FR-100	Nil	STD_regime	100RD	267.736	293.958	-8.92048	-26.2225	4.67955	122.866	-5.60363	1.30992e-07	2.61984e-06
Plant height (mm)	SA-BC	CP-Nil	FR-75	Nil	STD_regime	100RD	281.971	293.958	-4.07785	-11.9872	4.68388	152.521	-2.55924	0.0114631	0.118689
Plant height (mm)	SA-BC	CP-FunA	FR-100	Nil	STD_regime	100RD	294.474	293.958	0.175314	0.515351	5.37324	145.242	0.0959106	0.923724	1
Plant height (mm)	SA-BC	CP-FunA	FR-75	Nil	STD_regime	100RD	276.824	293.958	-5.82872	-17.134	5.43882	142.361	-3.15032	0.00198819	0.0278346
Plant height (mm)	SA-BC	CP-Trich	FR-100	Nil	STD_regime	100RD	270.198	293.958	-8.08288	-23.7603	3.98236	102.18	-5.96639	3.52097e-08	7.74614e-07
Plant height (mm)	SA-BC	CP-Trich	FR-75	Nil	STD_regime	100RD	294.019	293.958	0.0207163	0.0608974	5.99686	101.675	0.0101549	0.991918	1
Plug integrity	SA-0	CP-Std	FR-75	Nil	STD_regime	100RD	5.82895	5.90278	-1.25077	-0.0738304	0.0795301	120.669	-0.928333	0.355088	1
Plug integrity	SA-0	CP-Nil	FR-100	Nil	STD_regime	100RD	5.95833	5.90278	0.941176	0.0555556	0.0497697	116.512	1.11625	0.266611	1
Plug integrity	SA-0	CP-Nil	FR-75	Nil	STD_regime	100RD	5.92857	5.90278	0.436975	0.0257937	0.0480751	126.81	0.536529	0.592533	1
Plug integrity	SA-0	CP-FunA	FR-100	Nil	STD_regime	100RD	5.93421	5.90278	0.532508	0.0314327	0.0528942	140.87	0.594257	0.553293	1
Plug integrity	SA-0	CP-FunA	FR-75	Nil	STD_regime	100RD	5.95833	5.90278	0.941176	0.0555556	0.0467957	114.837	1.18719	0.237601	1
Plug integrity	SA-0	CP-Trich	FR-100	Nil	STD_regime	100RD	5.91398	5.90278	0.189753	0.0112007	0.0584554	161.91	0.191611	0.848287	1
Plug integrity	SA-0	CP-Trich	FR-75	Nil	STD_regime	100RD	5.85455	5.90278	-0.817112	-0.0482323	0.0999492	74.9057	-0.482568	0.63081	1
Plug integrity	SA-GF	CP-Std	FR-100	Nil	STD_regime	100RD	5.92208	5.90278	0.326967	0.0193001	0.0773981	124.699	0.249362	0.803491	1
Plug integrity	SA-GF	CP-Std	FR-75	Nil	STD_regime	100RD	5.94521	5.90278	0.718775	0.0424277	0.0484435	123.788	0.875819	0.382825	1
Plug integrity	SA-GF	CP-Nil	FR-100	Nil	STD_regime	100RD	5.97917	5.90278	1.29412	0.0763889	0.0454033	102.868	1.68245	0.0955145	1
Plug integrity	SA-GF	CP-Nil	FR-75	Nil	STD_regime	100RD	5.91667	5.90278	0.235294	0.0138889	0.0629811	165.794	0.220525	0.825734	1
Plug integrity	SA-GF	CP-FunA	FR-100	Nil	STD_regime	100RD	5.93151	5.90278	0.486704	0.0287291	0.069258	130.133	0.414812	0.678963	1
Plug integrity	SA-GF	CP-FunA	FR-75	Nil	STD_regime	100RD	5.95122	5.90278	0.82066	0.0484417	0.0469072	117.067	1.03271	0.303866	1
Plug integrity	SA-GF	CP-Trich	FR-100	Nil	STD_regime	100RD	5.97087	5.90278	1.15363	0.068096	0.0436425	95.3246	1.56031	0.122	1
Plug integrity	SA-GF	CP-Trich	FR-75	Nil	STD_regime	100RD	5.87755	5.90278	-0.427371	-0.0252268	0.0990882	67.1758	-0.254589	0.799818	1
Plug integrity	SA-BC	CP-Std	FR-100	Nil	STD_regime	100RD	5.88158	5.90278	-0.359133	-0.0211988	0.0580541	145.993	-0.365156	0.715523	1
Plug integrity	SA-BC	CP-Std	FR-75	Nil	STD_regime	100RD	5.80556	5.90278	-1.64706	-0.0972222	0.0786193	116.002	-1.23662	0.218726	1
Plug integrity	SA-BC	CP-Nil	FR-100	Nil	STD_regime	100RD	5.88679	5.90278	-0.27081	-0.0159853	0.0654502	106.075	-0.244236	0.80752	1
Plug integrity	SA-BC	CP-Nil	FR-75	Nil	STD_regime	100RD	5.91346	5.90278	0.180995	0.0106838	0.0652838	173.507	0.163651	0.870196	1
Plug integrity	SA-BC	CP-FunA	FR-100	Nil	STD_regime	100RD	5.90789	5.90278	0.0866873	0.00511696	0.0556172	145.079	0.0920032	0.926822	1
Plug integrity	SA-BC	CP-FunA	FR-75	Nil	STD_regime	100RD	5.93243	5.90278	0.502385	0.0296547	0.0499047	130.56	0.594226	0.553389	1
Plug integrity	SA-BC	CP-Trich	FR-100	Nil	STD_regime	100RD	5.9604	5.90278	0.976121	0.0576183	0.0448084	104.031	1.28588	0.201339	1
Plug integrity	SA-BC	CP-Trich	FR-75	Nil	STD_regime	100RD	5.94231	5.90278	0.669683	0.0395299	0.0518979	121.752	0.761686	0.44772	1
Collar diameter (mm)	SA-0	CP-Std	FR-75	Nil	STD_regime	100RD	5.10526	5.66667	-9.90712	-0.561404	0.0986384	141.972	-5.69153	6.95287e-08	1.52963e-06
Collar diameter (mm)	SA-0	CP-Nil	FR-100	Nil	STD_regime	100RD	5.4375	5.66667	-4.04412	-0.229167	0.108665	90.4214	-2.10894	0.0377146	0.452575
Collar diameter (mm)	SA-0	CP-Nil	FR-75	Nil	STD_regime	100RD	5.68367	5.66667	0.30012	0.0170068	0.0822987	152.939	0.206647	0.83656	1
Collar diameter (mm)	SA-0	CP-FunA	FR-100	Nil	STD_regime	100RD	5.42105	5.66667	-4.33437	-0.245614	0.0925532	145.491	-2.65376	0.00884528	0.141525
Collar diameter (mm)	SA-0	CP-FunA	FR-75	Nil	STD_regime	100RD	5.34722	5.66667	-5.63725	-0.319444	0.0931112	140.664	-3.43079	0.000790308	0.0150159
Collar diameter (mm)	SA-0	CP-Trich	FR-100	Nil	STD_regime	100RD	5.34409	5.66667	-5.6926	-0.322581	0.0945348	162.997	-3.4123	0.00081251	0.0150159
Collar diameter (mm)	SA-0	CP-Trich	FR-75	Nil	STD_regime	100RD	5.65455	5.66667	-0.213904	-0.0121212	0.116133	95.0739	-0.104373	0.917093	1
Collar diameter (mm)	SA-GF	CP-Std	FR-100	Nil	STD_regime	100RD	5.7973	5.66667	2.30525	0.130631	0.0850703	142.709	1.53556	0.12686	0.804948
Collar diameter (mm)	SA-GF	CP-Std	FR-75	Nil	STD_regime	100RD	5.52055	5.66667	-2.57857	-0.146119	0.0858995	142.353	-1.70104	0.0911183	0.728946
Collar diameter (mm)	SA-GF	CP-Nil	FR-100	Nil	STD_regime	100RD	5.83333	5.66667	2.94118	0.166667	0.0828701	117.498	2.01118	0.0465952	0.512547
Collar diameter (mm)	SA-GF	CP-Nil	FR-75	Nil	STD_regime	100RD	5.84375	5.66667	3.125	0.177083	0.0813382	149.629	2.17712	0.0310387	0.403503
Collar diameter (mm)	SA-GF	CP-FunA	FR-100	Nil	STD_regime	100RD	5.80822	5.66667	2.49799	0.141553	0.0892622	142.983	1.58581	0.114993	0.804948
Collar diameter (mm)	SA-GF	CP-FunA	FR-75	Nil	STD_regime	100RD	5.59756	5.66667	-1.21951	-0.0691057	0.084749	148.409	-0.815416	0.416141	1
Collar diameter (mm)	SA-GF	CP-Trich	FR-100	Nil	STD_regime	100RD	5.46602	5.66667	-3.54083	-0.200647	0.0843415	160.108	-2.37899	0.0185384	0.278075
Collar diameter (mm)	SA-GF	CP-Trich	FR-75	Nil	STD_regime	100RD	5.91837	5.66667	4.44178	0.251701	0.0795271	118.762	3.16497	0.00197051	0.0334987
Collar diameter (mm)	SA-BC	CP-Std	FR-100	Nil	STD_regime	100RD	5.5	5.66667	-2.94118	-0.166667	0.0891485	145.979	-1.86954	0.0635507	0.571957
Collar diameter (mm)	SA-BC	CP-Std	FR-75	Nil	STD_regime	100RD	5.30556	5.66667	-6.37255	-0.361111	0.100154	135.448	-3.60555	0.000436754	0.00873508
Collar diameter (mm)	SA-BC	CP-Nil	FR-100	Nil	STD_regime	100RD	5.37736	5.66667	-5.10544	-0.289308	0.122319	87.3245	-2.36519	0.0202358	0.283301
Collar diameter (mm)	SA-BC	CP-Nil	FR-75	Nil	STD_regime	100RD	5.66346	5.66667	-0.0565611	-0.00320513	0.0859481	163.966	-0.0372914	0.970298	1
Collar diameter (mm)	SA-BC	CP-FunA	FR-100	Nil	STD_regime	100RD	5.46053	5.66667	-3.63777	-0.20614	0.103604	137.815	-1.9897	0.0486027	0.512547
Collar diameter (mm)	SA-BC	CP-FunA	FR-75	Nil	STD_regime	100RD	5.25676	5.66667	-7.2337	-0.40991	0.106487	132.392	-3.84938	0.00018348	0.00385308
Collar diameter (mm)	SA-BC	CP-Trich	FR-100	Nil	STD_regime	100RD	5.10891	5.66667	-9.84275	-0.557756	0.0929797	170.024	-5.99868	1.1639e-08	2.67696e-07
Collar diameter (mm)	SA-BC	CP-Trich	FR-75	Nil	STD_regime	100RD	5.69231	5.66667	0.452489	0.025641	0.0979667	108.453	0.261732	0.794024	1
Myco score	SA-0	CP-Std	FR-75	Nil	STD_regime	100RD	5.72368	5.56944	2.76939	0.15424	0.138007	145.673	1.11762	0.265567	1
Myco score	SA-0	CP-Nil	FR-100	Nil	STD_regime	100RD	5.85417	5.56944	5.11222	0.284722	0.122568	117.018	2.32297	0.021908	0.350528
Myco score	SA-0	CP-Nil	FR-75	Nil	STD_regime	100RD	5.76531	5.56944	3.51672	0.195862	0.113256	115.16	1.72936	0.0864234	1
Myco score	SA-0	CP-FunA	FR-100	Nil	STD_regime	100RD	5.93421	5.56944	6.54942	0.364766	0.105992	92.8259	3.44146	0.000869115	0.0199897
Myco score	SA-0	CP-FunA	FR-75	Nil	STD_regime	100RD	5.68056	5.56944	1.99501	0.111111	0.127656	136.948	0.870394	0.385608	1
Myco score	SA-0	CP-Trich	FR-100	Nil	STD_regime	100RD	5.76344	5.56944	3.48323	0.193996	0.122264	137.369	1.5867	0.114881	1
Myco score	SA-0	CP-Trich	FR-75	Nil	STD_regime	100RD	5.89091	5.56944	5.77193	0.321465	0.124712	123.395	2.57765	0.0111234	0.233592
Myco score	SA-GF	CP-Std	FR-100	Nil	STD_regime	100RD	5.77922	5.56944	3.76656	0.209776	0.125443	137.104	1.67228	0.0967496	1
Myco score	SA-GF	CP-Std	FR-75	Nil	STD_regime	100RD	5.84932	5.56944	5.02511	0.279871	0.117361	121.784	2.3847	0.0186362	0.335452
Myco score	SA-GF	CP-Nil	FR-100	Nil	STD_regime	100RD	5.75	5.56944	3.2419	0.180556	0.161597	96.7021	1.11732	0.266627	1
Myco score	SA-GF	CP-Nil	FR-75	Nil	STD_regime	100RD	5.84375	5.56944	4.92519	0.274306	0.112409	112.543	2.44024	0.0162374	0.308511
Myco score	SA-GF	CP-FunA	FR-100	Nil	STD_regime	100RD	5.875	5.56944	5.48628	0.305556	0.12315	131.615	2.48117	0.0143558	0.287117
Myco score	SA-GF	CP-FunA	FR-75	Nil	STD_regime	100RD	5.7439	5.56944	3.13241	0.174458	0.115193	118.578	1.51448	0.132564	1
Myco score	SA-GF	CP-Trich	FR-100	Nil	STD_regime	100RD	5.72816	5.56944	2.84967	0.158711	0.11725	126.985	1.35361	0.178267	1
Myco score	SA-GF	CP-Trich	FR-75	Nil	STD_regime	100RD	5.81633	5.56944	4.4328	0.246882	0.133936	117.513	1.84329	0.0678064	0.94929
Myco score	SA-BC	CP-Std	FR-100	Nil	STD_regime	100RD	5.67105	5.56944	1.82439	0.101608	0.121497	130.59	0.836304	0.404512	1
Myco score	SA-BC	CP-Std	FR-75	Nil	STD_regime	100RD	5.66667	5.56944	1.74564	0.0972222	0.155527	136.7	0.625114	0.532939	1
Myco score	SA-BC	CP-Nil	FR-100	Nil	STD_regime	100RD	5.66038	5.56944	1.63271	0.0909329	0.148353	114.345	0.612949	0.541127	1
Myco score	SA-BC	CP-Nil	FR-75	Nil	STD_regime	100RD	5.79808	5.56944	4.10512	0.228632	0.117067	126.609	1.953	0.0530255	0.795382
Myco score	SA-BC	CP-FunA	FR-100	Nil	STD_regime	100RD	5.89474	5.56944	5.84066	0.325292	0.120323	128.475	2.7035	0.00779011	0.171382
Myco score	SA-BC	CP-FunA	FR-75	Nil	STD_regime	100RD	5.72973	5.56944	2.87794	0.160285	0.11788	123.111	1.35974	0.176398	1
Myco score	SA-BC	CP-Trich	FR-100	Nil	STD_regime	100RD	5.83168	5.56944	4.70853	0.262239	0.110013	105.695	2.3837	0.0189238	0.335452
Myco score	SA-BC	CP-Trich	FR-75	Nil	STD_regime	100RD	5.80769	5.56944	4.27777	0.238248	0.131467	121.8	1.81223	0.0724139	0.94929
Root weight (g)	SA-0	CP-Std	FR-75	Nil	STD_regime	100RD	2.34486	2.246	4.40165	0.0988611	0.147507	5.16852	0.670215	0.531499	1
Root weight (g)	SA-0	CP-Nil	FR-100	Nil	STD_regime	100RD	2.09983	2.246	-6.50787	-0.146167	0.249589	6.94071	-0.58563	0.576662	1
Root weight (g)	SA-0	CP-Nil	FR-75	Nil	STD_regime	100RD	2.36403	2.246	5.25502	0.118028	0.225582	8.81754	0.523215	0.613717	1
Root weight (g)	SA-0	CP-FunA	FR-100	Nil	STD_regime	100RD	2.40458	2.246	7.0607	0.158583	0.227073	8.79236	0.69838	0.502991	1
Root weight (g)	SA-0	CP-FunA	FR-75	Nil	STD_regime	100RD	2.47139	2.246	10.0351	0.225389	0.258908	8.14191	0.870536	0.40894	1
Root weight (g)	SA-0	CP-Trich	FR-100	Nil	STD_regime	100RD	2.265	2.246	0.845948	0.019	0.249982	8.33166	0.0760053	0.941208	1
Root weight (g)	SA-0	CP-Trich	FR-75	Nil	STD_regime	100RD	2.65433	2.246	18.1805	0.408333	0.21308	7.79054	1.91634	0.0926144	1
Root weight (g)	SA-GF	CP-Std	FR-100	Nil	STD_regime	100RD	2.8905	2.246	28.6955	0.6445	0.362674	5.31169	1.77708	0.132261	1
Root weight (g)	SA-GF	CP-Std	FR-75	Nil	STD_regime	100RD	2.29389	2.246	2.13219	0.0478889	0.407225	6.24551	0.117598	0.910077	1
Root weight (g)	SA-GF	CP-Nil	FR-100	Nil	STD_regime	100RD	2.99861	2.246	33.509	0.752611	0.34578	6.76388	2.17656	0.0673171	1
Root weight (g)	SA-GF	CP-Nil	FR-75	Nil	STD_regime	100RD	3.34444	2.246	48.9067	1.09844	0.176948	8.13809	6.20772	0.000239718	0.00551351
Root weight (g)	SA-GF	CP-FunA	FR-100	Nil	STD_regime	100RD	2.79611	2.246	24.4929	0.550111	0.174909	7.99749	3.14514	0.0137041	0.287786
Root weight (g)	SA-GF	CP-FunA	FR-75	Nil	STD_regime	100RD	3.13292	2.246	39.4887	0.886917	0.411557	6.21777	2.15503	0.0729942	1
Root weight (g)	SA-GF	CP-Trich	FR-100	Nil	STD_regime	100RD	3.21458	2.246	43.1248	0.968583	0.333086	6.90883	2.90791	0.0230618	0.438174
Root weight (g)	SA-GF	CP-Trich	FR-75	Nil	STD_regime	100RD	2.9225	2.246	30.1202	0.6765	0.222795	8.86164	3.03643	0.0143494	0.287786
Root weight (g)	SA-BC	CP-Std	FR-100	Nil	STD_regime	100RD	2.35458	2.246	4.83452	0.108583	0.276643	7.78341	0.392503	0.705216	1
Root weight (g)	SA-BC	CP-Std	FR-75	Nil	STD_regime	100RD	2.40458	2.246	7.0607	0.158583	0.311952	7.18883	0.508357	0.626428	1
Root weight (g)	SA-BC	CP-Nil	FR-100	Nil	STD_regime	100RD	2.36806	2.246	5.43435	0.122056	0.163349	6.98555	0.747207	0.479329	1
Root weight (g)	SA-BC	CP-Nil	FR-75	Nil	STD_regime	100RD	2.64262	2.246	17.6589	0.396619	0.26764	9.29379	1.48191	0.171455	1
Root weight (g)	SA-BC	CP-FunA	FR-100	Nil	STD_regime	100RD	2.30264	2.246	2.52177	0.0566389	0.228685	8.76405	0.247672	0.810093	1
Root weight (g)	SA-BC	CP-FunA	FR-75	Nil	STD_regime	100RD	2.85403	2.246	27.0716	0.608028	0.166408	7.28691	3.65384	0.00758766	0.166929
Root weight (g)	SA-BC	CP-Trich	FR-100	Nil	STD_regime	100RD	1.95708	2.246	-12.8636	-0.288917	0.239934	5.65137	-1.20415	0.276528	1
Root weight (g)	SA-BC	CP-Trich	FR-75	Nil	STD_regime	100RD	2.7095	2.246	20.6367	0.4635	0.384723	5.15178	1.20476	0.280705	1

### Sheet: Table S3
Model performance comparison for CPI: management-only model versus management plus mycobiome principal components
Model	R2	AdjR2	RMSE
Management only	0.357503	0.224573	0.547143
Management + microbiome PCs	0.58926	0.447081	0.437471

### Sheet: Table S4
Bootstrap uncertainty for CPI model fit: full model R² with 95% bootstrap confidence intervals (500 resamples).
R2_full	CI_low	CI_high	nboot	CI
0.58926	0.50179	0.848519	500	0.95

### Sheet: Table S5
Unique block contributions to CPI explained variance (ΔR²): incremental variance explained after accounting for overlap among predictor blocks (bootstrap 95% CI).
Block	Estimate	CI_low	CI_high
Microbiome	0.231757	0.0635685	0.375497
Substrate amendment	0.228166	0.0504815	0.392212
Crop protectin regime	0.0631885	0.0103776	0.240794
Fertigation	0.00114196	1.99656e-05	0.0718797

### Sheet: Table S6
Block-only associations with CPI (R²): variance explained by each predictor block fitted alone (bootstrap 95% CI).
Block	Estimate	CI_low	CI_high
Microbiome	0.290411	0.146285	0.598234
Crop protectin regime	0.202132	0.0889099	0.504662
Substrate amendment	0.142677	0.028121	0.403591
Fertigation	0.00301098	2.11293e-05	0.14344

### Sheet: Table S7
Out-of-fold classification performance of management-only, mycobiome-only and combined machine-learning models for Top- versus Bottom-CPI trays.
Predictor_set	RF_AUC	XGB_AUC	RF_ACC	XGB_ACC	RF_BAL_ACC	XGB_BAL_ACC
Combined	0.840278	0.833333	0.791667	0.791667	0.791667	0.791667
Management_only	0.708333	0.506944	0.75	0.708333	0.75	0.708333
Mycobiome_only	0.868056	0.805556	0.791667	0.708333	0.791667	0.708333

### Sheet: Table S8
Repeated cross-validation performance of Random Forest and XGBoost classifiers using management-only, mycobiome-only and combined predictor sets.
Predictor_set	Algo	n_folds	mean_ACC	sd_ACC	mean_BAL_ACC	sd_BAL_ACC	mean_AUC	sd_AUC
Combined	RF	150	0.799444	0.163589	0.799444	0.163589	0.90037	0.149819
Mycobiome_only	RF	150	0.8	0.167225	0.8	0.167225	0.894074	0.152668
Management_only	RF	150	0.701111	0.200945	0.701111	0.200945	0.75287	0.192048
Combined	XGB	150	0.705556	0.206545	0.705556	0.206545	0.86037	0.173067
Mycobiome_only	XGB	150	0.708889	0.19968	0.708889	0.19968	0.835185	0.181358
Management_only	XGB	150	0.67	0.194509	0.67	0.194509	0.695926	0.178831
XGB_importance_genus
Feature	XGB_Gain	Cover	Frequency	Genus	XGB_scaled
CLR__Unclassified	0.480754	0.215684	0.175	Unclassified	100
CLR__Thelephora	0.189456	0.205128	0.193182	Thelephora	39.4081
CLR__Apiotrichum	0.0792343	0.0675622	0.0659091	Apiotrichum	16.4813
CLR__Rhexocercosporidium	0.0605283	0.0491098	0.0522727	Rhexocercosporidium	12.5903
CLR__Pseudoarthrographis	0.0412969	0.122235	0.134091	Pseudoarthrographis	8.59003
CLR__Lasiobolidium	0.0334096	0.0323087	0.0340909	Lasiobolidium	6.94942
CLR__Rhizopogon	0.0186997	0.0483116	0.0477273	Rhizopogon	3.88966
CLR__Hyphodiscus	0.0180125	0.0271236	0.025	Hyphodiscus	3.74672
CLR__Sebacinales_gen_Incertae_sedis	0.0134396	0.0103713	0.00909091	Sebacinales_gen_Incertae_sedis	2.79553
CLR__Mytilinidion	0.0108997	0.025247	0.025	Mytilinidion	2.26721
CLR__Chalara	0.00939078	0.00483625	0.00227273	Chalara	1.95335
CLR__Fusarium	0.00868187	0.0169958	0.0204545	Fusarium	1.80589
CLR__Serendipita	0.00842941	0.0456861	0.0545455	Serendipita	1.75337
CLR__Inocybe	0.00826894	0.0309155	0.0386364	Inocybe	1.71999
CLR__Ascocorticium	0.00722322	0.0578873	0.075	Ascocorticium	1.50248
CLR__Simplicillium	0.00484339	0.00519439	0.00454545	Simplicillium	1.00746
CLR__Epicoccum	0.0023041	0.00693711	0.00909091	Epicoccum	0.479268
CLR__Suillus	0.00138041	0.00337927	0.00227273	Suillus	0.287134
CLR__Dactylonectria	0.00127374	0.0073883	0.00909091	Dactylonectria	0.264947
CLR__Cladosporium	0.00107557	0.00194915	0.00227273	Cladosporium	0.223726
CLR__Atheliaceae_gen_Incertae_sedis	0.000568894	0.00855933	0.0113636	Atheliaceae_gen_Incertae_sedis	0.118334
CLR__Mycena	0.000518622	0.00340733	0.00454545	Mycena	0.107877
CLR__Xenoacremonium	0.00031058	0.00378226	0.00454545	Xenoacremonium	0.0646027

### Sheet: Table S9
Normalised feature-importance values for treatment-level management predictors and genus-level mycobiome predictors in Random Forest and XGBoost classifiers.
Predictor_set	Algo	Feature	Importance	Genus
Management_only	RF	FungicideNil	0.0483895
Management_only	RF	Soil_additivesBanrot_granules	0.0170893
Management_only	RF	FungicideSTD_fungicides	0.00110578
Management_only	RF	Soil_additivesNone	-0.00103908
Management_only	RF	Soil_additivesBioChar	-0.00134294
Management_only	RF	FungicideTrichoderma	-0.00369495
Management_only	RF	Fertigation75RD	-0.00629676
Management_only	XGB	Soil_additivesBanrot_granules	0.332414
Management_only	XGB	FungicideNil	0.255794
Management_only	XGB	Fertigation75RD	0.170761
Management_only	XGB	FungicideTrichoderma	0.0660739
Management_only	XGB	Soil_additivesBioChar	0.0637168
Management_only	XGB	FungicideSTD_fungicides	0.0572104
Management_only	XGB	Soil_additivesNone	0.0540299
Mycobiome_only	RF	CLR__Sebacinales_gen_Incertae_sedis	0.0234786	Sebacinales
Mycobiome_only	RF	CLR__Meliniomyces	0.0141513	Meliniomyces
Mycobiome_only	RF	CLR__Apiotrichum	0.0132384	Apiotrichum
Mycobiome_only	RF	CLR__Simplicillium	0.0113353	Simplicillium
Mycobiome_only	RF	CLR__Pseudogymnoascus	0.0110671	Pseudogymnoascus
Mycobiome_only	RF	CLR__Epicoccum	0.0107131	Epicoccum
Mycobiome_only	RF	CLR__Suillus	0.0106981	Suillus
Mycobiome_only	RF	CLR__Fusarium	0.00935708	Fusarium
Mycobiome_only	RF	CLR__Thelephora	0.00929416	Thelephora
Mycobiome_only	RF	CLR__Rhizopogon	0.00781827	Rhizopogon
Mycobiome_only	RF	CLR__Atheliaceae_gen_Incertae_sedis	0.00749652	Atheliaceae_gen_Incertae_sedis
Mycobiome_only	RF	CLR__Inocybe	0.00681732	Inocybe
Mycobiome_only	RF	CLR__Serendipita	0.00675312	Serendipita
Mycobiome_only	RF	CLR__Mycena	0.00436528	Mycena
Mycobiome_only	RF	CLR__Hyaloscypha	0.00400371	Hyaloscypha
Mycobiome_only	RF	CLR__Pseudoarthrographis	0.00273436	Pseudoarthrographis
Mycobiome_only	RF	CLR__Cladosporium	0.00259416	Cladosporium
Mycobiome_only	RF	CLR__Dactylonectria	0.00215353	Dactylonectria
Mycobiome_only	RF	CLR__Unclassified	0.00170704	Unclassified
Mycobiome_only	RF	CLR__Xenoacremonium	0.00115424	Xenoacremonium
Mycobiome_only	RF	CLR__Mytilinidion	0.00114351	Mytilinidion
Mycobiome_only	RF	CLR__Rhexocercosporidium	0.000356367	Rhexocercosporidium
Mycobiome_only	RF	CLR__Chalara	-0.000160359	Chalara
Mycobiome_only	RF	CLR__Lasiobolidium	-0.000242913	Lasiobolidium
Mycobiome_only	RF	CLR__Hyphodiscus	-0.000728178	Hyphodiscus
Mycobiome_only	RF	CLR__Ascocorticium	-0.000912566	Ascocorticium
Mycobiome_only	RF	CLR__Phialocephala	-0.00180747	Phialocephala
Mycobiome_only	XGB	CLR__Thelephora	0.17157	Thelephora
Mycobiome_only	XGB	CLR__Sebacinales_gen_Incertae_sedis	0.139173	Sebacinales
Mycobiome_only	XGB	CLR__Rhizopogon	0.106924	Rhizopogon
Mycobiome_only	XGB	CLR__Inocybe	0.101355	Inocybe
Mycobiome_only	XGB	CLR__Apiotrichum	0.0887873	Apiotrichum
Mycobiome_only	XGB	CLR__Unclassified	0.0779661	Unclassified
Mycobiome_only	XGB	CLR__Meliniomyces	0.073711	Meliniomyces
Mycobiome_only	XGB	CLR__Atheliaceae_gen_Incertae_sedis	0.0524918	Atheliaceae_gen_Incertae_sedis
Mycobiome_only	XGB	CLR__Fusarium	0.0474106	Fusarium
Mycobiome_only	XGB	CLR__Hyaloscypha	0.0304311	Hyaloscypha
Mycobiome_only	XGB	CLR__Pseudogymnoascus	0.0214328	Pseudogymnoascus
Mycobiome_only	XGB	CLR__Simplicillium	0.0194139	Simplicillium
Mycobiome_only	XGB	CLR__Epicoccum	0.0188686	Epicoccum
Mycobiome_only	XGB	CLR__Rhexocercosporidium	0.0141729	Rhexocercosporidium
Mycobiome_only	XGB	CLR__Phialocephala	0.0117752	Phialocephala
Mycobiome_only	XGB	CLR__Lasiobolidium	0.0112667	Lasiobolidium
Mycobiome_only	XGB	CLR__Xenoacremonium	0.00413087	Xenoacremonium
Mycobiome_only	XGB	CLR__Mytilinidion	0.00221088	Mytilinidion
Mycobiome_only	XGB	CLR__Pseudoarthrographis	0.00198733	Pseudoarthrographis
Mycobiome_only	XGB	CLR__Dactylonectria	0.00124608	Dactylonectria
Mycobiome_only	XGB	CLR__Cladosporium	0.00120192	Cladosporium
Mycobiome_only	XGB	CLR__Mycena	0.00119183	Mycena
Mycobiome_only	XGB	CLR__Hyphodiscus	0.000866806	Hyphodiscus
Mycobiome_only	XGB	CLR__Serendipita	0.000367842	Serendipita
Mycobiome_only	XGB	CLR__Ascocorticium	4.78561e-05	Ascocorticium
Combined	RF	CLR__Sebacinales_gen_Incertae_sedis	0.0285289	Sebacinales
Combined	RF	CLR__Meliniomyces	0.0143081	Meliniomyces
Combined	RF	CLR__Epicoccum	0.0125442	Epicoccum
Combined	RF	CLR__Atheliaceae_gen_Incertae_sedis	0.0108515	Atheliaceae_gen_Incertae_sedis
Combined	RF	CLR__Apiotrichum	0.0108355	Apiotrichum
Combined	RF	CLR__Thelephora	0.0107182	Thelephora
Combined	RF	CLR__Fusarium	0.0095809	Fusarium
Combined	RF	CLR__Pseudogymnoascus	0.00904909	Pseudogymnoascus
Combined	RF	CLR__Simplicillium	0.00823376	Simplicillium
Combined	RF	CLR__Rhizopogon	0.00698874	Rhizopogon
Combined	RF	CLR__Suillus	0.00634434	Suillus
Combined	RF	CLR__Hyaloscypha	0.00392098	Hyaloscypha
Combined	RF	CLR__Inocybe	0.0035606	Inocybe
Combined	RF	CLR__Serendipita	0.00305782	Serendipita
Combined	RF	CLR__Mycena	0.0027109	Mycena
Combined	RF	CLR__Xenoacremonium	0.00266535	Xenoacremonium
Combined	RF	CLR__Pseudoarthrographis	0.00228193	Pseudoarthrographis
Combined	RF	CLR__Dactylonectria	0.00214617	Dactylonectria
Combined	RF	FungicideNil	0.00189841
Combined	RF	CLR__Unclassified	0.00180658	Unclassified
Combined	RF	CLR__Cladosporium	0.00134323	Cladosporium
Combined	RF	Soil_additivesNone	0.00058425
Combined	RF	Soil_additivesBanrot_granules	0.000557877
Combined	RF	CLR__Mytilinidion	0.000421491	Mytilinidion
Combined	RF	CLR__Ascocorticium	-2.77357e-06	Ascocorticium
Combined	RF	Fertigation75RD	-2.71932e-05
Combined	RF	Soil_additivesBioChar	-7.81313e-05
Combined	RF	CLR__Phialocephala	-0.000277868	Phialocephala
Combined	RF	CLR__Chalara	-0.000343766	Chalara
Combined	RF	CLR__Lasiobolidium	-0.000347519	Lasiobolidium
Combined	RF	FungicideSTD_fungicides	-0.000615605
Combined	RF	FungicideTrichoderma	-0.000623084
Combined	RF	CLR__Rhexocercosporidium	-0.000929065	Rhexocercosporidium
Combined	RF	CLR__Hyphodiscus	-0.0021596	Hyphodiscus
Combined	XGB	CLR__Sebacinales_gen_Incertae_sedis	0.206695	Sebacinales
Combined	XGB	CLR__Thelephora	0.116118	Thelephora
Combined	XGB	CLR__Apiotrichum	0.112822	Apiotrichum
Combined	XGB	CLR__Inocybe	0.0949818	Inocybe
Combined	XGB	CLR__Epicoccum	0.0665579	Epicoccum
Combined	XGB	CLR__Rhizopogon	0.0610009	Rhizopogon
Combined	XGB	CLR__Unclassified	0.0554009	Unclassified
Combined	XGB	Soil_additivesBanrot_granules	0.0525737
Combined	XGB	CLR__Pseudogymnoascus	0.04866	Pseudogymnoascus
Combined	XGB	CLR__Atheliaceae_gen_Incertae_sedis	0.0391981	Atheliaceae_gen_Incertae_sedis
Combined	XGB	CLR__Fusarium	0.036581	Fusarium
Combined	XGB	CLR__Suillus	0.0269794	Suillus
Combined	XGB	CLR__Dactylonectria	0.0269461	Dactylonectria
Combined	XGB	CLR__Meliniomyces	0.0244883	Meliniomyces
Combined	XGB	CLR__Phialocephala	0.0139542	Phialocephala
Combined	XGB	CLR__Lasiobolidium	0.00452431	Lasiobolidium
Combined	XGB	CLR__Hyaloscypha	0.0037291	Hyaloscypha
Combined	XGB	CLR__Mycena	0.00332324	Mycena
Combined	XGB	CLR__Rhexocercosporidium	0.00319132	Rhexocercosporidium
Combined	XGB	CLR__Serendipita	0.00132025	Serendipita
Combined	XGB	CLR__Chalara	0.000745324	Chalara
Combined	XGB	CLR__Ascocorticium	0.000209454	Ascocorticium

### Sheet: Table S10
Lifestyle	Genus	RA_BottomTier	RA_TopTire
ectomycorrhizal	Rhizopogon	86.7253	70.8349
ectomycorrhizal	Thelephora	6.54074	20.8299
ectomycorrhizal	Serendipita	0.191506	0
ectomycorrhizal	Suillus	0.181383	0
ectomycorrhizal	Inocybe	0	1.22573
wood_saprotroph	Ascocorticium	2.18081	3.02308
wood_saprotroph	Xenoacremonium	0.267434	0.126278
wood_saprotroph	Mytilinidion	0.0835203	0
plant_pathogen	Pseudoarthrographis	1.32198	0.936979
plant_pathogen	Rhexocercosporidium	0.301179	0.111966
plant_pathogen	Dactylonectria	0.176321	0.70547
plant_pathogen	Sarocladium	0.0750839	0
plant_pathogen	Fusarium	0.0717094	0
litter_saprotroph	Hyaloscypha	0.478344	0.652434
litter_saprotroph	Mycena	0.223565	0.160793
litter_saprotroph	Lophium	0.0759276	0
litter_saprotroph	Chalara	0.0590548	0
soil_saprotroph	Phialocephala	0.354329	0.175105
soil_saprotroph	Apiotrichum	0.121484	0.615392
soil_saprotroph	Saitozyma	0	0.0463018
mycoparasite	Hyphodiscus	0.188975	0.392302
dung_saprotroph	Lasiobolidium	0.265747	0.0715573
Unknown	Pyronemataceae_gen_Incertae_sedis	0.115579	0
root_endophyte	Meliniomyces	0	0.0917617
